# Use of waggle dance information in honey bees is linked to gene expression in the antennae, but not in the brain

**DOI:** 10.1101/2020.12.07.414078

**Authors:** Anissa Kennedy, Tianfei Peng, Simone M. Glaser, Melissa Linn, Susanne Foitzik, Christoph Grüter

## Abstract

Communication is essential for social animals, but deciding how to utilize information provided by conspecifics is a complex process that depends on environmental and intrinsic factors. Honey bees use a unique form of communication, the waggle dance, to inform nestmates about the location of food sources. However, as in many other animals, experienced individuals often ignore this social information and prefer to rely on prior experiences, i.e. private information. The neurosensory factors that drive the decision to use social information are not yet understood. Here we test whether the decision to use social dance information or private information is linked to gene expression differences in different parts of the nervous system. We trained bees to collect food from sugar water feeders and observed whether they utilize social or private information when exposed to dances for a new food source. We performed transcriptome analysis of four brain parts critical for cognition: the subesophageal ganglion, the central brain, the mushroom bodies, and the antennal lobes but, unexpectedly, detected no differences between social or private information users. In contrast, we found 413 differentially expressed genes in the antennae, suggesting that variation in sensory perception mediate the decision to use social information. Social information users were characterized by the upregulation of dopamine and serotonin genes while private information users upregualted several genes coding for odor perception. These results highlight that decision making in honey bees might also depend on peripheral processes of perception rather than higher-order brain centers of information integration.
