## Supplemental Table 3 for "Use of waggle dance information in honey bees is linked to gene expression in the antennae, but not in the brain"

### Sheet: DanceDetails
Year	Colony	Information	Bee	NoDances	Waggles
2016	1	PI	10	2	10
2016	1	PI	77	6	23
2016	2	PI	2	14	68
2016	2	PI	38	17	75
2016	3	PI	54	13	41
2016	3	PI	76	4	21
2016	3	PI	83	3	25
2016	1	SI	50	2	13
2016	2	SI	40	5	38
2016	2	SI	42	11	64
2016	2	SI	81	2	19
2016	3	SI	48	5	36
2016	3	SI	63	6	36
2016	3	SI	72	4	41
2018	3	PI	54	4	19
2018	3	PI	22	4	22
2018	3	PI	44	7	20
2018	3	SI	83	5	17
2018	3	SI	88	2	8
2018	2	SI	5	3	12
2018	1	PI	7	4	15
2018	1	SI	15	6	23
2018	1	SI	8	8	33
2018	2	SI	18	9	28
2018	2	SI	21	2	13
